# Phylogeny and biogeography of the algal DMS-releasing enzyme

**DOI:** 10.1101/2022.12.01.518734

**Authors:** Adva Shemi, Shifra Ben-Dor, Ron Rotkopf, Orly Dym, Assaf Vardi

**Author notes:** These authors contributed equally to this work (Adva Shemi, Shifra Ben-Dor). **Author Contributions:** A.S. and A.V. conceptualized this study and wrote the manuscript. S.B.D. identified DLHs, defined sequence motifs and analyzed the DL phylogeny. A.S. analyzed the geographic distribution, taxonomy and environmental drivers of DLH expression in the Tara Oceans dataset and created the figures. S.B.D, A.S. and R.R. analyzed the dinoflagellate DLH expression from the METZYME dataset. R.R. conducted statistical analysis and normalization of expression data. O.D. created the structural predictions for DL orthologs.

## Abstract

Phytoplankton produce the volatile dimethyl sulfide (DMS), an important infochemical, which is emitted to the atmosphere and affecting the global climate. Albeit the enzymatic source for DMS in eukaryotes was elucidated, namely a DMSP lyase (DL) called Alma1, we still lack basic knowledge regarding its taxonomy and biogeographic distribution. We defined unique sequence motifs which enable the identification of DL homologs (DLHs) in model systems and environmental populations. We used these motifs to predict DLHs in diverse algae by analyzing hundreds of genomic and transcriptomic sequences from model systems under stress conditions and from environmental samples. Our findings show that the DL enzyme is more taxonomically widespread than previously thought, as it is encoded by known algal taxa as haptophytes and dinoflagellates, but also by chlorophytes, pelagophytes and diatoms, which were conventionally considered to lack the DL enzyme. By exploring the *Tara* Oceans database, we showed that DLHs are widespread across the oceans and are predominantly expressed by dinoflagellates. Certain dinoflagellate DLHs were differentially expressed between the euphotic and mesopelagic zones, suggesting a functional specialization and an involvement in the metabolic plasticity of mixotrophic dinoflagellates. In specific regions as the Southern Ocean, DLH expression by haptophytes and diatoms was correlated with environmental drivers such as nutrient availability. The expanded repertoire of putative DL enzymes from diverse microbial origins and geographic niches suggests new potential players in the marine sulfur cycle and provides a foundation to study the cellular function in marine microbes.
