## Supplemental dataset 1 for "Phylogeny and biogeography of the algal DMS-releasing enzyme"

### Sheet: dataset S1
Dataset S1. DMSP lyase homologs in marine eukaryotes
Clade	Class/ superclass	Species	No. of DL- homologs	Reference	Accession number(s)	Database used for manual curation of the alma homologs	Name in Phylogenetic tree (Fig. 2)	% Similarity to E. huxleyi (Alma1)	% Similarity to S. microadriaticum A	Conserved domains	Comments
Haptophytes	Prymnesiophyceae	Prymnesium polylepis	2	Alcolombri, 2015.	Nelson: 6943756 + 4496140. NCBI: HBOG01061503.1, HBOG01061494.1, HBOG01061486.1, HBOG01061482.1	Nelson et al. 2020; NCBI TSA	P. polylepis_A	44.7 (seconed domain)	38.9 (seconed domain)	Two Asp/Glu/Hydantoin racemase domains	Built partial sequence with nearly whole domain from Nelson, then found 4 TSA sequences that completed the sequence. Multiple TSA sequences belong to the same gene.
				This study	HBOG01030655.1	NCBI TSA	P. polylepis_B	41.5 (seconed domain)	33.6 (seconed domain)	Two Asp/Glu/Hydantoin racemase domains	both have two domains, but the first domain is missing a C in each
		Prymnesium parvum	2	Alcolombri, 2015.	GAMG01007956.1, HBJC01021092.1, HBJC01021091.1 , HBJC01021089.1, HBJC01021088.1, HBJC01021087.1, GBYJ01027388.1, GBYI01024423.1	NCBI TSA	P. parvum_A	46.2	70.1	Asp/Glu/Hydantoin racemase	In Alcolombri 2015, sequences taken from MMETSP, now redone with TSA - both sequences from 2015 are from the same gene. Multiple TSA sequences belong to the same gene.
				Alcolombri, 2015.	HBJC01045455.1,HBJC01045454.1, HBJC01045453.1, HBJC01045452.1, GBYI01010730.1, GBYJ01008787.1	NCBI TSA	P. parvum_B	43.4	34.4	Asp/Glu/Hydantoin racemase	Multiple TSA sequences belong to the same gene.
		Phaeocystis antarctica	8	Alcolombri, 2015.	scaffold57514_cov55	Nelson et al., 2020	P. antarctica_A	42.6	64.5	Asp/Glu/Hydantoin racemase
				Alcolombri, 2015.	scaffold8531_cov62	Nelson et al., 2020	P. antarctica_B	43.3	66.9	Asp/Glu/Hydantoin racemase
				Alcolombri, 2015.	scaffold138953_cov99	Nelson et al., 2020	P. antarctica_C	33.9	50	Asp/Glu/Hydantoin racemase
				Alcolombri, 2015.	scaffold59807_cov66	Nelson et al., 2020	P. antarctica_D	40.6	62.1	Asp/Glu/Hydantoin racemase
				This study	scaffold70971_cov74	Nelson et al., 2020	P. antarctica_E	44.1	66.1	Asp/Glu/Hydantoin racemase
				This study	scaffold3038_cov69	Nelson et al., 2020	P. antarctica_F	37.3	54.1	Asp/Glu/Hydantoin racemase
				This study	scaffold31869_cov62	Nelson et al., 2020	P. antarctica_G	27.4	37.8	Asp/Glu/Hydantoin racemase
				This study	1022017	Nelson et al., 2020 (Phaeocystis antarctica B)	P. antarctica_H	44.1	68.7	Asp/Glu/Hydantoin racemase
		Emiliania huxleyi	5	Alcolombri, 2015.	AKO62592.1 (Alma 1)	NCBI	E. huxleyi_Alma1	100	27.2	Asp/Glu/Hydantoin racemase
				Alcolombri, 2015.	AKO62593.1 (Alma 2)	NCBI	E. huxleyi_Alma2	79.5	29.8	Asp/Glu/Hydantoin racemase
				Alcolombri, 2015.	R1G6M4.1 (Alma 3)	Swissprot	E. huxleyi_Alma3/6	45.7	66.9	Asp/Glu/Hydantoin racemase	After reanalysis and new data, Alma 3 and 6 are most likely the same gene (Alma 6, R1F493.1)
				Alcolombri, 2015.	R1ERP2.1 (Alma 4)	Swissprot	E. huxleyi_Alma4/5	46.9 (second domain)	35.4 (second domain)	Two Asp/Glu/Hydantoin racemase domains	After reanalysis and new data, Alma 4 and 5 are most likely the same gene (Alma 5, R1ENF4.1); two domains, but the first domain is missing a C (both in 4 and 5)
				Alcolombri, 2015.	R1CW23.1 (Alma 7)	Swissprot	E. huxleyi_Alma7	43.5	66.5	Asp/Glu/Hydantoin racemase
		Ochrosphaera neopolitana	2	This study	564765	Nelson et al., 2020.	O. neopolitana_A	47.6	70.7	Asp/Glu/Hydantoin racemase
				This study	1554565	Nelson et al., 2020.	O. neopolitana_B	47.6		Asp/Glu/Hydantoin racemase
		Isochrysis sp.	4	Alcolombri, 2015.	CAMPEP_0188750792	MMETSP	Isochrysis sp._1	100	27.2	Asp/Glu/Hydantoin racemase
				Alcolombri, 2015.	CAMPEP_0188739558	MMETSP	Isochrysis sp._2	79.5	29.4	Asp/Glu/Hydantoin racemase
				This study	CAMPEP_0188740626	MMETSP	Isochrysis sp._3/6/7	46.4	68.5	Asp/Glu/Hydantoin racemase
				This study	CAMPEP_0188770424	MMETSP	Isochrysis sp._4/5	46.9	35.8	Two Asp/Glu/Hydantoin racemase domains
SAR	Dinoflagellata	Amphidinium carterae	5	Alcolombri, 2015.	745229 683 2003, CAMPEP_0186439658	Nelson et al., 2020, MMETSP	A. carterae_A1, A2	29.1, 26.1	71, 70.7	Two Asp/Glu/Hydantoin racemase domains
				Alcolombri, 2015.	CAMPEP_0186460378	MMETSP	A. carterae_B	28.5 (first domain)	44 (first domain)	Two Asp/Glu/Hydantoin racemase domains
				This study	CAMPEP_0186456096	MMETSP	A. carterae_C	28.1, 28.7	48.1, 46.1	Two Asp/Glu/Hydantoin racemase domains
				This study	CAMPEP_0186442448	MMETSP	A. carterae_D	28.4 (first domain)	69.3 (first domain)	Two Asp/Glu/Hydantoin racemase domains
				This study	CAMPEP_0186432918	MMETSP	A. carterae_E	27.2 (second domain)	33.7 (second domain)	Two Asp/Glu/Hydantoin racemase domains
		Symbiodinium tridacnidorum	1	Nelson et al., 2020.	1123948 2555 10991	Nelson et al., 2020.					There are probably two homologs, but only one was built to completion. % similarity is missing since it was only calculated for those in the tree, as it was done on the basis of the multiple alignment (the ones we removed from the tree were poorly aligned).
		Breviolum (Symbiodinium) minutum	5	This study	41058, manual curation	JGI	B. minutum_A	27.3	73	Asp/Glu/Hydantoin racemase	Prediction too long, redid
				This study	28096	JGI	B. minutum_B2	26.3	32.9	Two Asp/Glu/Hydantoin racemase domains
				This study	46914	JGI	B. minutum_C2	27.4	31.7	Two Asp/Glu/Hydantoin racemase domains
				This study	21327	JGI	B. minutum_D2	27.7	66	Two Asp/Glu/Hydantoin racemase domains
				This study	31678	JGI	B. minutum_E1	28.2	45.2	Two Asp/Glu/Hydantoin racemase domains	Prediction looks overbuilt, but racemase domain ok, so didn't rebuild. There is DUF4670 domain, but is very partial, and may be the result of the misbuild.
		Symbiodinium a1	1	Alcolombri, 2015.	P0DN22	UniProtKB , Alcolombri et al., 2015	S. microadriaticum_A	27.2	100	Asp/Glu/Hydantoin racemase	Not in the tree, but the domain is identical to S. microadriaticum a. (GAKY01006775)
		Symbiodinium microadriaticum	3	This study	LSRX01000173.1	NCBI	S. microadriaticum_A	27.2	100	Asp/Glu/Hydantoin racemase
				This study	LSRX01001183.1	NCBI	S. microadriaticum_B	28	32.9	Asp/Glu/Hydantoin racemase	NCBI prediction: OLP82547; Also found in TSA: GAKY01009184, GAKY01000187 - best domain is the same in all sequences (and what is used in the tree), otherwise differences in length and number of domains (one or two)
				This study	LSRX01000827.1, OLP88173	NCBI	S. microadriaticum_C	23.9	29.1	Asp/Glu/Hydantoin racemase
		Symbiodinium sp.C15	4	This study	CAMPEP_0192409804	MMETSP	Symbiodinium sp.C15_A	26.6	69.3	Asp/Glu/Hydantoin racemase
				This study	CAMPEP_0192460220	MMETSP	Symbiodinium sp.C15_B1, B2	29.3, 27.2	47.7, 47.9	Two Asp/Glu/Hydantoin racemase domains
				This study	CAMPEP_0192423434	MMETSP	Symbiodinium sp.C15_C2	27.7 (seconed domain)	63.9 (seconed domain)	Two Asp/Glu/Hydantoin racemase domains
				This study	CAMPEP_0192423268	MMETSP	Symbiodinium sp.C15_D2	27 (seconed domain)	30.1(seconed domain)	Two Asp/Glu/Hydantoin racemase domains
		Symbiodinium sp.Mp	5	This study	CAMPEP_0192603402	MMETSP	Symbiodinium sp. Mp_A	27.8	86.7	Asp/Glu/Hydantoin racemase
				This study	CAMPEP_0192627018	MMETSP	Symbiodinium sp. Mp_B1, B2	28.7, 26.8	61, 65.7	Two Asp/Glu/Hydantoin racemase domains
				This study	CAMPEP_0192576804	MMETSP	Symbiodinium sp. Mp_C2	26.7 (seconed domain)	46.9 (seconed domain)	Two Asp/Glu/Hydantoin racemase domains
				This study	CAMPEP_0192623584	MMETSP	Symbiodinium sp. Mp_D2	26.9 (seconed domain)	53.3 (seconed domain)	Two Asp/Glu/Hydantoin racemase domains
				This study	CAMPEP_0192649158	MMETSP	Symbiodinium sp. Mp_E	26	50.6	Asp/Glu/Hydantoin racemase
		Symbiodinium sp.C1	7	This study	CAMPEP_0199584958	MMETSP	Symbiodinium sp. C1_A	27.4	78.8	Asp/Glu/Hydantoin racemase
				This study	CAMPEP_0199597350	MMETSP	Symbiodinium sp. C1_B2	27.2 (seconed domain)	48.8 (seconed domain)	Two Asp/Glu/Hydantoin racemase domains
				This study	CAMPEP_0199555188	MMETSP	Symbiodinium sp. C1_C1, C2	29.4, 26.7	47.7 (both domains)	Two Asp/Glu/Hydantoin racemase domains
				This study	CAMPEP_0199592752	MMETSP	Symbiodinium sp. C1_D2	28.5 (seconed domain)	65.1 (seconed domain)	Two Asp/Glu/Hydantoin racemase domains
				This study	CAMPEP_0199605684	MMETSP	Symbiodinium sp. C1_E	-	-	Asp/Glu/Hydantoin racemase	% similarity is missing since it was only calculated for those in the tree, as it was done on the basis of the multiple alignment (the ones we removed from the tree were poorly aligned).
				This study	CAMPEP_0199596160	MMETSP	Symbiodinium sp. C1_F2	26.2 (seconed domain)	30.9 (seconed domain)	Two Asp/Glu/Hydantoin racemase domains	myclago7186
				This study	CAMPEP_0199588256	MMETSP	Symbiodinium sp. C1_G2	27.8 (seconed domain)	30.5 (seconed domain)	Two Asp/Glu/Hydantoin racemase domains
		Cladocopium goreaui SCF055-01	1	This study	scaffold_109:93387-91984	JGI genome	C. goreaui_A	17.8	23	Asp/Glu/Hydantoin racemase	Other sequences from same species were identical to sequences from Symbiodinium C1 from MMETSP, as most predictions looked wrong, we preferred the MMETSP sequence, when possible. This sequence was manually annotated from genome sequence, and may be bacterial contamination.
		Alexandrium temarense CCMP1771	4	Alcolombri, 2015.	CAMPEP_0186397762	MMETSP	A. temarense_A1, A2	44.2	62.2, 65.4	Two Asp/Glu/Hydantoin racemase domains
				Alcolombri, 2015.	CAMPEP_0186178466	MMETSP	A. temarense_B1, B2	41.8	61.4, 64.7	Two Asp/Glu/Hydantoin racemase domains
				This study	CAMPEP_0186226756	MMETSP	A. temarense_C1, C2	43.1	64.3, 58.9	Two Asp/Glu/Hydantoin racemase domains
				This study	CAMPEP_0186321532	MMETSP	A. temarense_D	44.2	53.4	Two DEP domains, Asp/Glu/Hydantoin racemase
		Peridinium aciculiferum	1	Alcolombri, 2015.	CAMPEP_0190608078	MMETSP	P. aciculiferum	29.3	60.6	Asp/Glu/Hydantoin racemase
		Amoebophrya ceratii AT5.2	3	This study	scaffold_580	JGI (genomic)	A. ceratii_A	41.9	59.1	Asp/Glu/Hydantoin racemase	There are three genes, but are defined poorly. Took best domain (manually defined) of best protein for tree. Original protein accession: 13208
				This study	7280	JGI	-	-	-	Asp/Glu/Hydantoin racemase	couldn’t rebuild better from genome
				This study	14754 + 14755	JGI	-	-	-	Asp/Glu/Hydantoin racemase	divided into two proteins, couldn’t rebuild better from genome
		Glenodinium foliaceum CCAP1116	11	Alcolombri, 2015.	CAMPEP_0188240084	MMETSP	G. foliaceum_A	30.6	65.1	Asp/Glu/Hydantoin racemase
				Alcolombri, 2015.	CAMPEP_0188434408	MMETSP	G. foliaceum_B1, B2	-	-	Two Asp/Glu/Hydantoin racemase domains	% similarity is missing since it was only calculated for those in the tree, as it was done on the basis of the multiple alignment (the ones we removed from the tree were poorly aligned).
				This study	CAMPEP_0188294966	MMETSP	G. foliaceum_C1, C2	30.5, 28.3	58.5, 65.1	Two Asp/Glu/Hydantoin racemase domains
				This study	CAMPEP_0188425482	MMETSP	G. foliaceum_D2	31.7 (seconed domain)	64.3 (seconed domain)	Two Asp/Glu/Hydantoin racemase domains
				This study	CAMPEP_0188426016	MMETSP	G. foliaceum E1, E2	28.4, 28.9	60.6, 62.2	Two Asp/Glu/Hydantoin racemase domains
				This study	CAMPEP_0188370660	MMETSP	G. foliaceum_F1	30 (first domain)	63.4 (first domain)	Two Asp/Glu/Hydantoin racemase domains
				This study	CAMPEP_0188248466	MMETSP	G. foliaceum_G1	30.1 (first domain)	58.1 (first domain)	Two Asp/Glu/Hydantoin racemase domains
				This study	CAMPEP_0188362200	MMETSP	G. foliaceum_H	29.6	61.8	Asp/Glu/Hydantoin racemase
				This study	CAMPEP_0188441342	MMETSP	G. foliaceum_I	23.2	54.1	Asp/Glu/Hydantoin racemase
				This study	CAMPEP_0188292990	MMETSP	G. foliaceum_J	28.8	54.8	Asp/Glu/Hydantoin racemase
				This study	CAMPEP_0188423942	MMETSP	G. foliaceum_K2	29.7 (seconed domain)	55.3 (seconed domain)	Two Asp/Glu/Hydantoin racemase domains
		Durinskia baltica CSIRO_CS-38	8	Alcolombri, 2015.	CAMPEP_0200040072	MMETSP	D. baltica_A1, A2	29.4, 29.3	58.9, 64.3	Two Asp/Glu/Hydantoin racemase domains
				This study	CAMPEP_0199916896	MMETSP	D. baltica_B1, B2	29, 28.7	57.3, 64.7	Two Asp/Glu/Hydantoin racemase domains
				This study	CAMPEP_0200040918	MMETSP	D. baltica_C1	28.9 (first domain)	58.9 (first domain)	Two Asp/Glu/Hydantoin racemase domains
				This study	CAMPEP_0200039960	MMETSP	D. baltica_D1	28.6 (first domain)	61.8 (first domain)	Two Asp/Glu/Hydantoin racemase domains
				This study	CAMPEP_0200084984	MMETSP	D. baltica_E1, E2	26.4, 30.6	56.9, 63.1	Two Asp/Glu/Hydantoin racemase domains
				This study	CAMPEP_0200069582	MMETSP	D. baltica_F1, F2	30.4, 29.4	60.6, 64.7	Two Asp/Glu/Hydantoin racemase domains
				This study	CAMPEP_0199917990	MMETSP	D. baltica_G	29.1	52	Asp/Glu/Hydantoin racemase
				This study	CAMPEP_0200084306	MMETSP	D. baltica_H	32	54.5	Asp/Glu/Hydantoin racemase
		Karenia brevis Wilson	3	Alcolombri, 2015.	CAMPEP_0188921804	MMETSP	K. brevis_A2	28.5 (seconed domain)	60.7 (seconed domain)	Two Asp/Glu/Hydantoin racemase domains
				Alcolombri, 2015.	CAMPEP_0188855392	MMETSP	K. brevis_B	28.9	51.7	Asp/Glu/Hydantoin racemase	very long sequence, may be artificial fusion of several proteins, has succinyl-CoA ligase domain before and 60S ribosomal protein L7Ae-like domain after the racemase domain
				Alcolombri, 2015.	CAMPEP_0188922230	MMETSP	K. brevis_C1, C2	24.7, 26.1	55.7, 60.3	Two Asp/Glu/Hydantoin racemase domains
		Crypthecodinium cohnii Seligo	5	Alcolombri, 2015.	CAMPEP_0193854358	MMETSP	C. cohnii_A1, A2	28.1(first domain)	61.4 (first domain)	Two Asp/Glu/Hydantoin racemase domains
				Alcolombri, 2015.	CAMPEP_0193926808	MMETSP	C. cohnii_B	29.4	69.7	Asp/Glu/Hydantoin racemase	has EF-hand domain before racemase domain
				Alcolombri, 2015.	CAMPEP_0193865556	MMETSP	C. cohnii_C1, C2	30.6, 28.5	45.2, 46.1	Two Asp/Glu/Hydantoin racemase domains
				Alcolombri, 2015.	CAMPEP_0193933962	MMETSP	C. cohnii_D1, D2	27.8, 29.4	43.3, 46.5	Two Asp/Glu/Hydantoin racemase domains
				This study	CAMPEP_0193866376	MMETSP	C. cohnii_E1, E2	29.3, 28.9	41.5, 44	Two Asp/Glu/Hydantoin racemase domains
		Azadinium spinosum 3D9	4	Alcolombri, 2015.	CAMPEP_0186837182	MMETSP	A. spinosum_A	27.4	52.3	Asp/Glu/Hydantoin racemase
				Alcolombri, 2015.	CAMPEP_0186768496	MMETSP	A. spinosum_B	26.3	77	Asp/Glu/Hydantoin racemase
				This study	CAMPEP_0186753562	MMETSP	A. spinosum_C2	27 (seconed domain)	53.3 (seconed domain)	Two Asp/Glu/Hydantoin racemase domains
				This study	CAMPEP_0186759428	MMETSP	A. spinosum_D2	30.1 (seconed domain)	59.3 (seconed domain)	Two Asp/Glu/Hydantoin racemase domains
		Heterocaspa triquetra CCMP 448	3 (?)	This study	HBLK01063662.1	NCBI TSA	-	-	-	Asp/Glu/Hydantoin racemase	Has EF-hand domain before racemase domain. % similarity is missing since it was only calculated for those in the tree, as it was done on the basis of the multiple alignment (the ones we removed from the tree were poorly aligned).
				This study	HBLK01100704.1	NCBI TSA	-	-	-	Two Asp/Glu/Hydantoin racemase domains	% similarity is missing since it was only calculated for those in the tree, as it was done on the basis of the multiple alignment (the ones we removed from the tree were poorly aligned).
				This study	HBLK01100705.1, HBLK01100715.1, HBLK01100716.1	NCBI TSA	-	-	-	Three? Asp/Glu/Hydantoin racemase domains	*overlap to near identity of domains (two with each other), not clear if one gene with mutliple domains or more genes artificially joined due to similarity of short reads. % similarity is missing since it was only calculated for those in the tree, as it was done on the basis of the multiple alignment (the ones we removed from the tree were poorly aligned).
		Symbiodinium kawagutii CCMP2468	2	This study	SymbF.scaffold994.5.m1	JGI	S. kawagutii_A	26.8	87.7	Asp/Glu/Hydantoin racemase
				This study	SymbF.scaffold3123.3.m1	JGI	S. kawagutii_B2	25.4 (seconed domain)	50.4 (seconed domain)	Two Asp/Glu/Hydantoin racemase domains	the first domain is partial
SAR	Bacillariophyceae	Skeletonema dohrnii	1	This study	scaffold8327_cov50, scaffold38447_cov117	Nelson et al., 2020	-	-	-		Possible pseudogene. Racemase domain was divided on two scaffolds, stop codon in the middle of first scaffold. Maybe due to sequencing error. % similarity is missing since it was only calculated for those in the tree, as it was done on the basis of the multiple alignment (the ones we removed from the tree were poorly aligned).
		Skeletonema grethae	2	This study	HBLG01002042.1	NCBI TSA	S. grethae_A	45.6	45	Asp/Glu/Hydantoin racemase
				This study	HBLG01015097.1	NCBI TSA	S. grethae_B	44	41.3	Asp/Glu/Hydantoin racemase
		Skeletonema marinoi	2	This study	HBJE01014325.1	NCBI TSA	S. marinoi_A	45	47.5	Asp/Glu/Hydantoin racemase	Two different homologs from two datasets: one from the transcriptome and one from the genome.
				This study	scaffold32174_cov107	Nelson et al., 2020	S. marinoi_B	46.5	47.5	Asp/Glu/Hydantoin racemase	Two different homologs from two datasets: one from the transcriptome and one from the genome.
		Skeletonema japonicum	1	This study	HBLJ01001483.1	NCBI TSA	S. japonicum	46.3	45.5	Asp/Glu/Hydantoin racemase
		Seminavis robusta D6	1	This study	16691 (protein accession)	JGI	S. robusta	42.9	46.5	DEP, Asp/Glu/Hydantoin racemase
		Pseudo-nitzschia multiseries CLN-47	1	This study	327799 (protein accession)	JGI	-	38.9	30.9	Asp/Glu/Hydantoin racemase	Spliced according to fradulenta. This homolog was not inculded in the phylogenetic tree as it has a problematic protein definition
		Pseudo-nitzschia fradulenta WWA7	2	This study	CAMPEP_0199812070	MMETSP	P. fradulenta_A	43.3	68.9	Asp/Glu/Hydantoin racemase
				This study	CAMPEP_0199831756	MMETSP	P. fradulenta_B	44.9	39.8	Asp/Glu/Hydantoin racemase
		Attheya sp.	1	This study	scaffold14371_cov40	Nelson et al., 2020	Attheya sp.	39.8	46.5	DEP, Asp/Glu/Hydantoin racemase
		Thalassiosira antarctica	2	This study	CAMPEP_0200113894	MMETSP	-	-	-	Asp/Glu/Hydantoin racemase	% similarity is missing since it was only calculated for those in the tree, as it was done on the basis of the multiple alignment (the ones we removed from the tree were poorly aligned).
				This study	CAMPEP_0200964928	MMETSP	-	-	-	Asp/Glu/Hydantoin racemase	% similarity is missing since it was only calculated for those in the tree, as it was done on the basis of the multiple alignment (the ones we removed from the tree were poorly aligned).
		Fragilariopsis kerguelensis	1	This study	CAMPEP_0199381286	MMETSP	-	-	-	Asp/Glu/Hydantoin racemase	% similarity is missing since it was only calculated for those in the tree, as it was done on the basis of the multiple alignment (the ones we removed from the tree were poorly aligned).
	Phaeophyceae	Cladosiphon okamuranus S	2	This study	scaffold_614	JGI (genomic)	C. okamuranus_A	37.2	25	Asp/Glu/Hydantoin racemase	Looks like bacterial contamination
				This study	scaffold_2	JGI (genomic)	C. okamuranus_B	33.1	23.5	Asp/Glu/Hydantoin racemase	Looks like bacterial contamination
	Pelagophyceae	Pelagophyceae sp. CCMP2097	3	This study	scaffold_220	JGI (genomic)	Pelagophyceae sp._A	43.9	49.4	Asp/Glu/Hydantoin racemase
				This study	111540	JGI (protein ID)	Pelagophyceae sp._B	44.3	45.6	Asp/Glu/Hydantoin racemase
				This study	552301	JGI (protein ID)	Pelagophyceae sp._C	44.7	46.9	Asp/Glu/Hydantoin racemase
Viridiplantae	Pyramimonadophyceae	Cymbomonas tetramitiformis PLY_AMNH	6	This study	LGRX01012769.1	NCBI	C. tetramitiformis_A	46.8	34.7	Two DEP domains, Asp/Glu/Hydantoin racemase
				This study	LGRX01010214.1	NCBI	C. tetramitiformis_B1,B2	47.2 (both domains)	40.5 f(both domains)	Two Asp/Glu/Hydantoin racemase domains	has two domains, in tree as C. tetraformis B1 and C tetraformis B2
				This study	LGRX01022036.1	NCBI	C. tetramitiformis_C	47.8	43.2	Asp/Glu/Hydantoin racemase
				This study	LGRX01022036.1	NCBI	C. tetramitiformis_D	45.4	41.9	Asp/Glu/Hydantoin racemase
				This study	LGRX01003511.1	NCBI	C. tetramitiformis_E	44.2	39.8	Asp/Glu/Hydantoin racemase
				This study	LGRX01003511.1	NCBI	C. tetramitiformis F	44.8	42.3	Asp/Glu/Hydantoin racemase
	Chlorodendrophyceae	Platymonas subcordiformis	1	This study	3195885 + 632223 + 3197743	Nelson et al., 2020	P. subcordiformis	41.9	36.5	Two DEP domains, Asp/Glu/Hydantoin racemase	put together from three genomic contigs
		Tetraselmis striata	4	This study	462051	JGI	T. striata_A	45.8	35	DEP, Asp/Glu/Hydantoin racemase
				This study	454920	JGI	T. striata_B	36.3	31	Two DEP domains, Asp/Glu/Hydantoin racemase
				This study	422311	JGI	T. striata_C	40.7	32.7	DEP, Asp/Glu/Hydantoin racemase
				This study	425072	JGI	T. striata_D	41.1	32.7	DEP, Asp/Glu/Hydantoin racemase
		Tetraselmis suecica	1	This study	4594427	Nelson et al., 2020	T. suecica	30.9	23.2	Asp/Glu/Hydantoin racemase
	Ulvophyceae	Ulva mutabilis Føyn	2	De Clerck, 2018	5019	JGI	U. mutabilis_A	46.1	67.6	Asp/Glu/Hydantoin racemase
				De Clerck, 2018	6706	JGI	U. mutabilis_B	46.1	44.4	Asp/Glu/Hydantoin racemase
		Ulva prolifera YS-2018	6	This study	SDUY01000165	NCBI	U. prolifera_A	45.9	66.8	Asp/Glu/Hydantoin racemase
				This study	SDUY01000165	NCBI	U. prolifera_B	46.2	45.6	Asp/Glu/Hydantoin racemase
				This study	SDUY01000502	NCBI	U. prolifera_C	44.7	47.7	Asp/Glu/Hydantoin racemase
				This study	SDUY01000575	NCBI	U. prolifera_D	42.8	42.4	Asp/Glu/Hydantoin racemase	three genes, D and E may be a two domain gene
				This study	SDUY01000575	NCBI	U. prolifera_E	44	42.4	Asp/Glu/Hydantoin racemase
				This study	SDUY01000575	NCBI	U. prolifera_F	43.8	41.6	Asp/Glu/Hydantoin racemase
Animalia	Anthozoa	Acropora millepora	10	Fuller et al., 2020	Amillepora18269-RA	Fuller et al., 2020	A. millepora E	44.3	61.3 for the third domain	Three Asp/Glu/Hydantoin racemase domains	https://www.science.org/doi/10.1126/science.aba4674; three domains with both C's
				Fuller et al., 2020	Amillepora18267-RA	Fuller et al., 2020	A. millepora G	43.1	61.6	Asp/Glu/Hydantoin racemase	several partial hits were also found
				Fuller et al., 2020	Amillepora26933-RA	Fuller et al., 2020	A. millepora C	42.7	60	Asp/Glu/Hydantoin racemase
				Fuller et al., 2020	Amillepora26932-RA	Fuller et al., 2020	A. millepora B	43.9	62.4	Asp/Glu/Hydantoin racemase
				Fuller et al., 2020	Amillepora26941-RA	Fuller et al., 2020	A. millepora F	43.2	57.5	Asp/Glu/Hydantoin racemase
				Fuller et al., 2020	Amillepora26930-RA	Fuller et al., 2020	A. millepora H	43.1	62	Asp/Glu/Hydantoin racemase
				Fuller et al., 2020	Amillepora34780-RA	Fuller et al., 2020	A. millepora J	44.7	60.4	Asp/Glu/Hydantoin racemase
				Fuller et al., 2020	Amillepora34779-RA	Fuller et al., 2020	A. millepora D	44.3	59.3	Asp/Glu/Hydantoin racemase
				Fuller et al., 2020	Amillepora37625-RA	Fuller et al., 2020	A. millepora A	44.7	59.3	Asp/Glu/Hydantoin racemase
				Fuller et al., 2020	Amillepora37624-RA	Fuller et al., 2020	A. millepora I	43.1	62	Asp/Glu/Hydantoin racemase
		Acropora digitifera	7	This study	XP_015777049.1	NCBI	-	-	-	Asp/Glu/Hydantoin racemase	several partial hits were also found
				This study	XP_015777050.1	NCBI	-	-	-	Asp/Glu/Hydantoin racemase
				This study	XP_015765068.1	NCBI	-	-	-	Asp/Glu/Hydantoin racemase
				This study	XP_015765069.1	NCBI	-	-	-	Asp/Glu/Hydantoin racemase
				This study	XP_015780071.1	NCBI	-	-	-	Asp/Glu/Hydantoin racemase
				This study	XP_015760108.1	NCBI	-	-	-	Asp/Glu/Hydantoin racemase	a partial version: XP_015760110.1
				This study	XP_015768696.1	NCBI	-	-	-	Asp/Glu/Hydantoin racemase
